# Integrative, high-resolution analysis of single cell gene expression across experimental conditions with PARAFAC2-RISE

**DOI:** 10.1101/2024.07.29.605698

**Authors:** Andrew Ramirez, Brian T. Orcutt-Jahns, Sean Pascoe, Armaan Abraham, Breanna Remigio, Nathaniel Thomas, Aaron S. Meyer

## Abstract

Effective and scalable exploration and analysis tools are vital for the extraction of insights from large-scale single-cell data. However, current techniques for modeling single-cell studies performed across experimental conditions (e.g., samples, perturbations, or patients) require restrictive assumptions, lack flexibility, or do not adequately deconvolute condition-to-condition variation from cell-to-cell variation. Here, we report that Reduction and Insight in Single-cell Exploration (RISE), an adaptation of the tensor decomposition method PARAFAC2, enables the dimensionality reduction and analysis of single-cell data across conditions. We demonstrate the benefits of RISE across two distinct examples of single-cell RNA-sequencing experiments of peripheral immune cells: pharmacologic drug perturbations and systemic lupus erythematosus (SLE) patient samples. RISE enables straightforward associations of gene variation patterns with specific patients or perturbations, while connecting each coordinated change to single cells without requiring cell type annotations. The theoretical grounding of RISE suggests a unified framework for many single-cell data modeling tasks. Thus, RISE provides an intuitive universal dimensionality reduction approach for multi-sample single-cell studies across diverse biological contexts.

**Highlights:**

- RISE enables tensor-based analysis of single-cell experiments across conditions.
- RISE separates condition-specific effects from cell-to-cell variation.
- RISE provides intuitive isolation of patterns into condition-, cell-, and gene-specific patterns.
