## Supplementary material for "Integrative, high-resolution analysis of single cell gene expression across experimental conditions with PARAFAC2-RISE": Table S1

### Sheet: Sheet1
		Common Single-Cell Analysis Tools
	Feature	Seurat (CCA)	Harmony	LIGER	scVI	RISE
	Preprocessing	✓	X	X	X	X
	Batch Correction	✓	✓	✓	✓	X
	Dimensionality Reduction	✓	✓	✓	✓	✓
	Cell Clustering + Annotation	✓	X	✓	✓	X
	DEG Analysis	✓	X	X	✓	X
	Identifies condition-specific coordinated variation across cell subpopulations and genes	X	X	X	X	✓
	Does not require cell annotation to interpret results	X	X	X	X	✓
	Prevents overcorrection of biological variation	X	X	X	X	✓
	Does not simplify complex gene module variation	X	X	X	X	✓
