## Supplementary material for "Integrative, high-resolution analysis of single cell gene expression across experimental conditions with PARAFAC2-RISE": Table S2

### Sheet: Sheet1
RISE scRNA-seq perturbational study 20 component interpretation
Component	Sign of Weighted Projections (WP) and Most Weighted Cell Type in WP	Sign of Genes and Most Highly Weighted Genes	Interpretation: Correspondence to Whole Cell Types or Conditions	Interpretation: Gene set enrichment analysis (GSEA) biological process results for top 30 weighted genes
1	Pos : Cytotoxic T cells	Pos: IL2RA, LTA, TNFRSF4, IFNG, PYCR1	Presence of Cytotoxic T cells	Upregulation of IL-2 receptor activity and lymphocyte activation
2	Neg: cDC, subset Classical Monocytes	Pos: IL2RA, LTA, IL32, SH2D2A, CCL4	None	Varied gene expression for antigen processing and presentation, and endogenous lipid antigen via MHC class Ib
	Pos: Subset classical monocytes
3	Neg: Memory T cells	Neg: LTB, SELL, PASK, PIK31P1, PRKCQ-AS1	Presence of Memory T cells	Upregulation of T cell differentiation
4	Neg: Macrophages, Subset Monocytes	Pos: TNFS15, ZBTB16, MTMR11, OCSTAMP, CLDN7	None	Varied gene expression for activin A complex and myeloid cell differentiation
	Pos: Subset Intermed. Mono, Subset Classical Mono
5	Neg: Macrophages, Classical Mono	Pos: CCND1, IGFBP6, TACSTD2, CRABP2, SCG5	None	Varied gene expression for positive regulation of cell population proliferation and protein-glutamine glutaminase activity
	Pos: Intermed. Mono, Subset Classical Mono
6	Neg: Intermed. Mono	Neg: TNSF15, OCSTAMP, F3, SERPINB2, RGCC	None	Varied gene expression for positive regulation of chemotaxis, positive regulation of catalytic activity, and signaling receptor activator activiy
	Pos: Myel. DC
7	Neg: Myel. DC, Subset Classical Mono	Neg: NDRG2, TACSTD2, IFGBP6, HOPX, FCGR2B	None	Varied gene expression for antigen processing and presentation, endogenous lipid antigen via MHC class Ib, and exogenous lipid antigen binding
	Pos: Macrophages
8	Neg: NK Cells	Neg: GZMH, GNLY, FGFBP2, GZMB, NKG7	Presence of NK cells	Upregulation of granzyme-mediated programmed cell death signaling pathway and leukocyte mediated cytotoxicity
9	Neg: Macrophages, Myel. DCs	Pos: NDRG2, IFGPB6, TACSTD2, HOPX, CPED1	Glucocorticoid-specific	Upregulation of antigen processing and presentation, endogenous lipid antigen via MHC class Ib, and exogenous lipid antigen binding
	Pos: Subset classical mono, Subset interm. Mono
10	Neg: Myel. DCs	Neg: MRMR11, SPRY1, SERPINB2, HPGD, IL1R1	Glucocorticoid-specific	Upregulation of regulation of cytokine production, signaling receptor binding, and thyroid hormone transmembrane transporter activity
	Pos: Subset classical mono
11	Neg: Subset classical mono, Myel. DCs	Pos: OCSTAMP, TNFS15, CCND1, TM4SF19-1, TSC22D1	None	Upregulation of regulation of catalytic activity, signaling receptor activator activity
	Pos: Subset classical mono, Interm. Mono
12	Neg: Memory B cells	Neg: CD79A, MS4A1, CD79B, LINC00926, IGJ	Presence of Memory B cells	Upregulation of B cell receptor signaling pathway and B cell differentiation and activation
13	Pos: Naïve B cells	Pos: TYMS, KIAA0101, TPSAB1, STMN1	Presence of Naïve B cells	Upregulation of pyrimidine deoxyribonucleotide metabolic process and pyrimidine deoxyribonucleoside triphosphate metabolic process
14	Neg: Subset of Memory T cells	Neg: GZMK, KLRC1, KLRB1, CCL5, ITM2C	None	Upregulation of leukocyte activation and more cytotoxic-behavior
15	Pos: pDC	Pos: FXYD2, SERPINF1, RARRES2, PTGIR, HLA-DQA1	Presence of pDC	Upregulation of antigen processing and presentation of exogenous peptide antigen via MHC class II
16	Pos: Intermediate monocytes	Pos: MT1F, MT1X, MT1E, MT1H, MT1G	Presence of intermediate monocytes	Upregulation of CCR2 chemokine receptor binding and stress response to metal ion and cellular response to cadmium ion
17	Pos: cDC	Pos: CCR7, FAM131C, GADD45A, LAD1, TVP23A	Presence of cDC	Upregulation of positive regulation of interleukin-12 production and MAP kinase tyrosine phosphatase activity
18	Pos: Activated monocytes	Pos: CXCL10, GBP5, CXCL9, GP4, FCGR1A	None	Upregulation of response to interferon-beta and type II interferon
19	Pos: DCs	Pos: VEGFA, VMO1, EREG, CXCL5, THBS1	Alprostadil-specific	Upregulation of angiogenesis and leukocyte chemotaxis
20	Pos: Intermed. Mono, Myel. Supp.	ADORA3, CD163, MS4A6A, MTMR11, SPRY1	Glucocorticoids-specific	Upregulation of interleukin-1 receptor activity, positive regulation of neutrophil migration, and NAD+ nucleotidase, cyclic ADP-ribose generating
	Neg: Classical Mono
