## Supplementary material for "Integrative, high-resolution analysis of single cell gene expression across experimental conditions with PARAFAC2-RISE": Table S3

### Sheet: Table S2a
tableS2a
	Cmp. 1	Cmp. 2	Cmp. 3	Cmp. 4	Cmp. 5	Cmp. 6	Cmp. 7	Cmp. 8	Cmp. 9	Cmp. 10	Cmp. 11	Cmp. 12	Cmp. 13	Cmp. 14	Cmp. 15	Cmp. 16	Cmp. 17	Cmp. 18	Cmp. 19	Cmp. 20
0	TM4SF19-1	TACSTD2	LTB	FABP4	IL2RA	TNFSF15	NDRG2	GZMH	CD163	MTMR11	IL2RA	CD79A	FCGR1A	GZMK	CBR3	MS4A6A	FXYD2	FXYD2	C1QB	MT1G
1	OCSTAMP	NCCRP1	SELL	CRABP2	SPRY1	OCSTAMP	TACSTD2	GNLY	IL2RA	SPRY1	LTA	MS4A1	VMO1	KLRC1	ENHO	ADORA3	SERPINF1	STMN1	C1QA	MT1H
2	SCG5	SCG5	PASK	ENHO	IL1R1	F3	IGFBP6	FGFBP2	SLC16A10	SERPINB2	IRF4	CD79B	AF165138.7	KLRB1	SLC1A2	ADAMTS2	CRABP2	FGFBP2	FAM131C	NDRG2
3	TNFSF15	TM4SF19-1	PIK3IP1	TIE1	LTA	SERPINB2	S100A13	GZMB	ADORA3	IL1R1	SPRY1	LINC00926	INHBA	CCL5	AK8	THBS1	THBS1	KIAA0101	C1QC	CRABP2
4	CCND1	IDO1	PRKCQ-AS1	CBR3	CD163	INHBA	EREG	NKG7	LTA	MT2A	FXYD2	IGJ	TNFSF15	ITM2C	FAM131C	MTMR11	CXCL5	RARRES2	CBR3	MT1F
5	C1QA	TVP23A	KLF2	ADORA3	THBS1	GDF15	ENHO	KLRD1	RNASE1	ZBTB16	RARRES2	MEF2C	KLF2	GZMM	GADD45A	CD163	SLAMF9	SAMD3	MT1G	TACSTD2
6	GDF15	C1QA	GIMAP7	CXCL10	MTMR11	TM4SF19-1	OCSTAMP	CD8A	IL1R1	SLC16A10	IFNG	ID3	LINC00926	CXCR3	TNFSF15	GPR34	EREG	SERPINF1	NCCRP1	IGFBP6
7	C1QB	VMO1	CAMK4	SLC1A2	MS4A4A	TSC22D1	CRABP2	CCL5	THBS1	TFPI	LAMP3	GNG7	GCH1	NKG7	OCSTAMP	SPRY1	S100A13	TNFSF15	TVP23A	ENHO
8	CXCL5	C1QB	TNFRSF25	CCL2	ALOX15B	CCND1	F3	CST7	SH3PXD2B	MFGE8	SERPINF1	ARHGAP24	GDF15	NXPH4	TM4SF19-1	TCN2	NDRG2	HIST1H4C	GADD45A	TIE1
9	TACSTD2	CCND1	IL7R	MS4A6A	AF165138.7	ATF3	FSCN1	C1orf21	MS4A6A	ALOX15B	TNFRSF4	ISG20	ARHGAP24	APOBEC3G	ATF3	MFGE8	TACSTD2	METTL7A	NDRG2	MARCKSL1
10	TSC22D1	PID1	OCIAD2	FCGR1A	RP11-81H14	CXCL5	KLF2	SAMD3	TCN2	TLR2	GPR157	RASGRP2	ATF3	IL32	C1QB	C1orf162	2	MTMR11	MT1E	S100A13
11	VMO1	RAMP1	LDHB	C1QC	ADAMTS2	DUSP5	AK8	GZMA	OLFML2B	CXCL5	MARCKS	SP140	THBS1	CD247	GDF15	GAPT	FPR2	SPRY1	MT1H	CCND1
12	ATF3	MARCKSL1	TCF7	S100A13	ZCCHC6	CCL2	TIE1	CTSW	ADAMTS2	TNFSF15	ICOSLG	CD37	IDO1	CLIC3	INHBA	METTL7A	TCF4	CD163	FLT3	SLC39A8
13	C1QC	RNASE1	CD8B	LTA	IRF4	NCCRP1	SELL	APOBEC3G	IL1R2	ISG20	LINC00926	BLNK	GBP1	CD3D	LXN	MS4A4A	IGFBP6	MS4A1	MT1X	CCL22
14	GAPT	TSC22D1	RASGRP2	SECTM1	ADORA3	NDRG2	PASK	PYHIN1	TBC1D16	IL2RA	TYMS	TCF4	SECTM1	CST7	C1QA	SAP30	CXCL3	C1orf21	LAD1	FCGR1A
15	F3	C1QC	ISG20	KIAA0101	LAMP3	MT2A	CIITA	C12orf75	TLR2	ZCCHC6	BIRC3	HLA-DQA1	MS4A4A	SH2D2A	FCGR1A	ZBTB16	RARRES2	RP11-620J1	CCR7	TSC22D1
16	MT2A	ENHO	CD3G	TYMS	OLFML2B	CXCL3	SOCS3	CD8B	SPRY1	IL1R2	EBI3	SELL	F3	CTSW	KLF2	TFPI	VEGFA	TCF4	IGFBP6	AK8
17	RGS2	OCSTAMP	CD3E	TBC1D16	LINC00926	MTMR11	TSC22D1	RARRES3	ALOX15B	ADAMTS2	KIAA0101	PTPRCAP	CXCL3	RARRES3	GBP1	IL2RA	HIF1A	IGJ	MT2A	EREG
18	MTMR11	MT1G	CD3D	RNASE1	IL1R2	IDO1	LINC00926	CLIC3	MFGE8	IDO1	CCR7	HLA-DQB1	CXCL2	RORA	F3	ALOX15B	RGS2	CD8A	ENHO	PID1
19	INHBA	FSCN1	SPOCK2	GPR34	C3AR1	SCG5	PIK3IP1	CD2	C3AR1	NCCRP1	SH2D2A	FAM26F	CD8A	CD2	GNLY	FKBP5	IGJ	ZBTB16	MT1F	CCL2
20	PID1	EPSTI1	NDRG2	CXCL9	MFGE8	PID1	INHBA	CD247	MS4A4A	C3AR1	ALOX15B	HLA-DPB1	SOCS3	KLRG1	C1QC	SESN1	ARL4C	CD3G	TBC1D16	F3
21	SLAMF9	HLA-DQA1	PTPRCAP	OLFML2B	SH3PXD2B	VMO1	GIMAP7	IL32	IRF4	DUSP4	LAD1	TESC	RGS2	GZMA	CCND1	IL1R2	CXCL2	IL1R1	ADORA3	FSCN1
22	MT1H	MT1H	CD2	C1orf162	TCN2	EREG	TCF7	CXCR3	SERPINB2	TNFRSF4	STMN1	KLF2	C3AR1	CD3E	CD8B	LTA	SLC16A10	TYMS	PRKCDBP	OCSTAMP
23	THBS1	MEF2C	ARL4C	SH3PXD2B	SLC1A2	GNLY	LTB	NXPH4	METTL7A	PIK3IP1	PTGIR	STMN1	TM4SF19-1	CD3G	FGFBP2	DUSP4	VCAN	TFPI	CCL5	HLA-DPB1
24	FGFBP2	FAM26F	CCR7	CCL22	SLC16A10	FLT3	TNFRSF4	CD3E	TFPI	LTA	TVP23A	LTB	IL1R1	TC2N	TSC22D1	SH3PXD2B	MEF2C	ZCCHC6	CD8B	CIITA
25	2	HLA-DPB1	CD8A	C1QB	MARCKS	KLRD1	CD8B	PTPRCAP	SLC1A2	ARHGAP24	HLA-DQA1	EPSTI1	MARCKS	KLRD1	RP11-81H14	SAMSN1	VMO1	CD3E	CKB	HLA-DQA1
26	TPSAB1	CXCL10	FAM117A	C1QA	TNFRSF4	IGFBP6	IL1R2	IFNG	IFNG	EBI3	MCM7	IRF4	ISG20	SPOCK2	SCG5	ZCCHC6	ICOSLG	ADAMTS2	FGFBP2	SCG5
27	EREG	CXCL5	IL2RA	GZMB	METTL7A	ZBTB16	C1QA	TNFSF10	CCR7	FLT3	IGJ	CCR7	FPR2	PTPRCAP	PRKCDBP	C3AR1	SCG5	RGS2	IL32	CBR3
28	TFPI	LAD1	IGFBP6	GBP5	FKBP5	DUSP4	C1QB	C1QB	ZCCHC6	SESN1	MARCKSL1	GBP4	C1QB	SAMD3	IFIT3	IL1R1	CCND1	PYHIN1	CD163	C1orf21
29	VCAN	PALLD	CD37	IL2RA	GPR157	SAMD3	GAPT	C1QA	SH2D2A	GDF15	CD79A	DAPP1	OCSTAMP	C12orf75	GIMAP7	TBC1D16	PID1	GZMH	CD79A	PRKCDBP

### Sheet: Table S2b
tableS2b
	Cmp. 1	Cmp. 2	Cmp. 3	Cmp. 4	Cmp. 5	Cmp. 6	Cmp. 7	Cmp. 8	Cmp. 9	Cmp. 10	Cmp. 11	Cmp. 12	Cmp. 13	Cmp. 14	Cmp. 15	Cmp. 16	Cmp. 17	Cmp. 18	Cmp. 19	Cmp. 20
0	IL2RA	IL2RA	NKG7	TNFSF15	CCND1	RNASE1	CCL2	LTB	NDRG2	CRABP2	OCSTAMP	CCL5	TYMS	KLF2	FXYD2	MT1G	CCR7	CXCL10	THBS1	CD163
1	LTA	LTA	NXPH4	ZBTB16	IGFBP6	CRABP2	SLC16A10	TNFRSF25	IGFBP6	C1QC	TNFSF15	GZMK	KIAA0101	CD79A	SERPINF1	MT1H	FAM131C	GBP5	CXCL5	ADORA3
2	TNFRSF4	IL32	APOBEC3G	MTMR11	TACSTD2	FABP4	SLAMF9	CAMK4	TACSTD2	ENHO	CCND1	NKG7	TPSAB1	PASK	RARRES2	MT1E	GADD45A	CXCL9	EREG	MS4A6A
3	IFNG	SH2D2A	GNLY	OCSTAMP	CRABP2	ADORA3	MS4A4A	IL7R	S100A13	TIE1	TM4SF19-1	CST7	STMN1	SELL	PTGIR	MT1X	LAD1	GBP4	VMO1	MTMR11
4	SH2D2A	CD2	KLRC1	NDRG2	SCG5	TBC1D16	GDF15	TCF7	C1QB	C1QA	TSC22D1	KLRC1	TESC	LINC00926	HLA-DQA1	MT1F	TVP23A	FCGR1A	VEGFA	SPRY1
5	GZMB	CD3D	CST7	SPRY1	S100A13	ENHO	AF165138.7	PASK	CRABP2	C1QB	F3	CD2	FAM117A	RASGRP2	RAMP1	SLC39A8	NCCRP1	GBP1	CXCL3	ADAMTS2
6	IRF4	GZMB	GZMA	EREG	NDRG2	MS4A6A	DUSP4	GZMK	CCND1	S100A13	SCG5	CD247	HBD	CD79B	FSCN1	MT2A	LAMP3	IFIT3	CXCL2	GPR34
7	TYMS	LTB	KLRD1	SERPINB2	OCSTAMP	THBS1	CD163	KLRB1	C1QA	RNASE1	INHBA	CD3D	HIST1H4C	MS4A1	LAMP3	CCL2	CBR3	EPSTI1	SLC16A10	METTL7A
8	IL32	TNFRSF4	FGFBP2	FLT3	TIE1	TIE1	FAM131C	CCR7	OCSTAMP	FABP4	GDF15	IL32	CENPU	TACSTD2	GPR157	PID1	IDO1	IDO1	CXCL1	TCN2
9	KIAA0101	IFNG	CXCR3	INHBA	TSC22D1	CBR3	LTA	SELL	TSC22D1	TACSTD2	ATF3	CD3G	MCM7	ARHGAP24	TCF4	CCND1	BIRC3	TNFSF10	HIF1A	IL1R2
10	LTB	TNFRSF25	CTSW	PIK3IP1	FCGR1A	METTL7A	C3AR1	KLRC1	PRKCDBP	CBR3	TACSTD2	CD3E	RP11-620J1	GZMH	IRF4	SCG5	EBI3	GCH1	SLAMF9	MFGE8
11	DUSP4	CD3G	KLRB1	ISG20	SLC39A8	CD163	IL2RA	LDHB	FSCN1	CCL22	CRABP2	CXCR3	LAPTM4B	MEF2C	CIITA	TSC22D1	ENHO	SECTM1	FPR2	RNASE1
12	TNFRSF25	GZMK	GZMH	MT2A	TM4SF19-1	SLC1A2	IDO1	PRKCQ-AS1	F3	IGFBP6	TIE1	KLRB1	DHFR	TM4SF19-1	DAPP1	TIE1	EPSTI1	FAM26F	ARL4C	TFPI
13	MCM7	KLRC1	ITM2C	RGS2	F3	GPR34	GPR34	ID3	C1QC	TBC1D16	IGFBP6	GZMM	ATAD2	CRABP2	ICOSLG	CXCL1	CCL22	STAT1	2	OLFML2B
14	LDHB	CD3E	LAMP3	F3	ENHO	S100A13	RNASE1	PIK3IP1	ENHO	NDRG2	C1QA	SAMD3	CDK6	EREG	HLA-DPB1	TM4SF19-1	PALLD	VAMP5	AF165138.7	C1orf162
15	CD2	CCL5	GDF15	IL1R1	CXCL10	CCL22	SH2D2A	SPOCK2	TNFSF15	SECTM1	S100A13	CTSW	CKB	SOCS3	MARCKSL1	CXCL5	SLC1A2	CIITA	VCAN	C3AR1
16	CD3D	NKG7	CCL2	CXCL5	FSCN1	OLFML2B	KLRC1	LAMP3	FAM26F	MS4A6A	C1QB	KLRD1	CCDC28B	PRKCQ-AS1	HLA-DQB1	OCSTAMP	AK8	CCL2	RAMP1	ZBTB16
17	CBR3	LDHB	C1orf21	IL7R	MT1F	C1QC	ADORA3	BIRC3	SCG5	GPR34	C1QC	GZMA	GBP4	VMO1	CCDC28B	CRABP2	LXN	IL2RA	SAMSN1	SH3PXD2B
18	SLC1A2	CD247	CCL5	NCCRP1	CCL2	FXYD2	C1orf162	GPR157	TIE1	SLC1A2	RNASE1	FGFBP2	CXCL9	VEGFA	STMN1	CXCL10	PRKCDBP	EBI3	RGS2	MS4A4A
19	CD3G	OCIAD2	AF165138.7	2	TPSAB1	SH3PXD2B	KLRB1	MARCKSL1	VAMP5	FCGR1A	DUSP5	RORA	LDHB	GNG7	IGJ	F3	SLC9A9	IL15	PID1	SAP30
20	PRKCQ-AS1	PTPRCAP	GZMB	IL15	MT1G	C1orf162	SERPINB2	IRF4	C1orf21	AK8	CXCL5	APOBEC3G	CXCL10	FAM26F	EBI3	ATF3	FLT3	TNFRSF4	SOCS3	TBC1D16
21	STMN1	KLRB1	RAMP1	TCF7	CXCL9	TCN2	IRF4	OCIAD2	DAPP1	ADORA3	NDRG2	NXPH4	ZBTB16	HLA-DQB1	LAD1	TACSTD2	ALOX15B	TVP23A	SLC1A2	FKBP5
22	FXYD2	GZMM	TM4SF19-1	KLF2	PRKCDBP	TCF4	LAD1	KLRG1	MEF2C	TCF4	ENHO	GNLY	TNFSF10	INHBA	NCCRP1	MARCKSL1	MARCKS	RARRES3	CCL22	SESN1
23	CDK6	GZMA	MS4A4A	VMO1	C1QA	LTA	SLC39A8	TVP23A	VMO1	CIITA	MT1G	ITM2C	LXN	IGJ	GNG7	VCAN	CKB	LTA	IL1R1	GAPT
24	CAMK4	IL7R	CLIC3	ZCCHC6	C1QC	SERPINF1	CCR7	MS4A1	FCGR1A	FAM26F	MT1H	C1orf21	TVP23A	GDF15	TVP23A	IGFBP6	MARCKSL1	SOCS3	GPR157	ZCCHC6
25	EBI3	ITM2C	LAD1	TM4SF19-1	FAM26F	SECTM1	TVP23A	THBS1	FGFBP2	CCND1	C1orf21	IL7R	PRKCQ-AS1	PID1	ETV3	FSCN1	DUSP5	FSCN1	DUSP4	IL1R1
26	KLRC1	CTSW	C12orf75	ARL4C	C1QB	IL2RA	FABP4	LAD1	AK8	ID3	SERPINB2	TC2N	FSCN1	ATF3	ITM2C	FXYD2	POGLUT1	MARCKS	SERPINB2	TLR2
27	GADD45A	RARRES3	KLRG1	GDF15	MT1X	LINC00926	GADD45A	ETV3	TPSAB1	SLC9A9	CCL22	RARRES3	EBI3	METTL7A	MARCKS	GDF15	DUSP4	HLA-DPB1	PTGIR	ALOX15B
28	ENHO	APOBEC3G	SLAMF9	RASGRP2	PID1	SLAMF9	NKG7	DAPP1	HLA-DPB1	STAT1	CCL2	INHBA	EPSTI1	SLAMF9	TNFRSF4	INHBA	IL15	ISG20	ICOSLG	THBS1
29	BIRC3	PRKCQ-AS1	DUSP4	PASK	MT1H	C1QA	EPSTI1	RAMP1	EREG	CXCL10	SLC39A8	GZMH	CTSW	CXCL2	POGLUT1	TNFSF15	ETV3	MT1G	FXYD2	SLC16A10
