## Supplementary material for "Integrative, high-resolution analysis of single cell gene expression across experimental conditions with PARAFAC2-RISE": Table S4

### Sheet: Table S3a
tableS3a
	Cmp. 1	Cmp. 2	Cmp. 3	Cmp. 4	Cmp. 5	Cmp. 6	Cmp. 7	Cmp. 8	Cmp. 9	Cmp. 10	Cmp. 11	Cmp. 12	Cmp. 13	Cmp. 14	Cmp. 15	Cmp. 16	Cmp. 17	Cmp. 18	Cmp. 19	Cmp. 20	Cmp. 21	Cmp. 22	Cmp. 23	Cmp. 24	Cmp. 25	Cmp. 26	Cmp. 27	Cmp. 28	Cmp. 29	Cmp. 30
0	AC092580.4	AC092580.4	KLRF1	GZMK	G0S2	CPVL	RGS1	CDKN1A	BANK1	SGK1	BANK1	MANF	G0S2	CCR7	C1orf56	GZMK	RGS18	HBB	CLEC4E	B4GALT1	C5AR1	MGST1	GZMK	IL1B	BANK1	HLA-DQA2	RETN	RGS1	IGLL5	BANK1
1	APOBEC3A	PTGER2	BANK1	DUSP2	SGK1	ALDH2	PTGER4	RETN	MS4A1	DUSP6	IRF8	RGCC	C5AR1	LEF1	AC092580.4	TXK	PPBP	CLDND1	RNASE6	C1orf56	MIR24-2	IL8	CD8A	IER3	GPR183	HLA-DQA1	S100A8	CD8A	IRF8	TCL1A
2	MAFB	APOBEC3A	IGLL5	CMC1	IL1B	TMEM176B	NR4A2	APOBEC3A	CD79A	MAFB	RGS18	PTGER2	CDKN1A	CD8B	PTGER2	KLRF1	HIST1H1D	EEF1G	MGST1	CDC42SE1	CDKN1A	A1BG	CD8B	IL8	MARCKS	HLA-DRB5	S100A12	RETN	MS4A1	MS4A1
3	CDKN1A	MANF	LPAR6	LYAR	PLBD1	LGALS2	PMAIP1	TNFAIP2	CD79B	IL8	MS4A1	APOBEC3A	PLAUR	TXK	FGFBP2	GPR183	NT5C3A	HIGD1A	LGALS2	APOBEC3C	IRS2	CRTAP	AC092580.4	MIR24-2	ITGB7	LRRK2	S100A9	RGCC	STMN1	STX7
4	IFI30	LPAR6	CMC1	AC092580.4	IL8	IGSF6	MIR24-2	MARCKS	IRF8	RGCC	TCL1A	MIR24-2	APOBEC3A	CD8A	LPAR6	CLDND1	GZMH	AC092580.4	RP11-1143G	CTNNB1	CLDND1	CDA	DUSP2	CCL3	APOBEC3A	HLA-DQB1	PLBD1	PTGER4	CLIC3	CD83
5	TMEM176B	MAFB	APOBEC3A	CD8B	PLAUR	LGALS3	RUNX3	DPYSL2	MEF2C	C5AR1	CD79B	PIM2	PIM3	CD27	SPON2	PIM2	HIST1H1C	TMEM107	ALDH2	HNRNPH1	G0S2	TGFBI	CD27	DUSP6	BCL2A1	CD74	MGST1	LEF1	HLA-DQA1	SMIM14
6	LILRA5	CLEC4E	PYHIN1	CLDND1	CDA	HLA-DQA1	TUBB4B	IL1B	CD83	PLAUR	STX7	RGS1	CLEC4E	GIMAP5	PYHIN1	PDE4B	GZMK	C12orf75	VCAN	PPP3CA	KLRF1	ALDH2	LYAR	G0S2	CD27	CDC42EP3	RP11-1143G	CD8B	HIGD1A	MARCH1
7	KLRF1	TMEM176B	GZMK	CD8A	APOBEC3A	IL1B	IFRD1	WARS	TMEM154	MARCKS	HLA-DQA2	OAS1	PDE4B	PIM2	B4GALT1	IRS2	CD8B	CLIC3	S100A8	MDM4	RGCC	S100A12	PDE4B	CD83	LRRK2	RBP7	KCTD12	CCR7	HLA-DQB1	HLA-DQA1
8	CCL4	IGSF6	RUNX3	CD27	HIST1H1D	TGFBI	DUSP2	CD83	HLA-DQA1	CDC42EP3	MARCKS	RHOB	CDA	EEF1G	CLIC3	B4GALT1	CCL5	ALOX5AP	S100A12	SAR1A	MX2	RP11-290F2	A1BG	PLAUR	CPVL	CPVL	IRS2	RP11-290F2	BANK1	IRF8
9	ALDH2	C5AR1	HOPX	A1BG	TMEM176B	CPPED1	RGCC	RUNX3	MARCH1	CD83	TMEM154	IFITM3	ASGR1	SPINT2	CST7	RGCC	HIST1H1E	CMC1	CD14	RBM6	RUNX3	IRS2	CLDND1	PDE4B	PTGER2	LPAR6	PGD	SPON2	TCL1A	HLA-DQB1
10	LILRB2	CPPED1	MS4A1	PDE4B	ALDH2	HLA-DRB5	CD83	HLA-DQA1	HLA-DQB1	RAP2B	DUSP6	CD68	FPR1	A1BG	CDC42SE1	RETN	CLIC3	LPAR6	S100A9	IAH1	CTNNB1	PGD	APOBEC3A	AC092580.4	TMEM154	GZMK	CDKN1A	CD247	SMIM14	CD79B
11	RP11-1143G	IFI30	CLDND1	B4GALT1	RBP7	IFI30	CCL4	ABI3	CD74	BCL2A1	ASGR1	LGALS2	TMEM176B	EPB41	KLRD1	APOBEC3A	GZMA	LINC00152	CRTAP	TMED4	RBP7	SGK1	GPR183	TNFAIP2	RHOB	GIMAP5	MANF	FGFBP2	TGFBI	TMEM154
12	RUNX3	PLBD1	AC092580.4	PHACTR1	C5AR1	PILRA	GZMK	PIM3	STX7	MANF	DPYSL2	CDK2AP2	RBP7	CD7	EEF1G	IGSF6	CD8A	KLRF1	IFI44	PIM2	VCAN	SPINT2	RGS1	MARCKS	IFI30	STMN1	VCAN	IL1B	STX7	PMAIP1
13	MARCKS	CDKN1A	TXK	PMAIP1	FPR1	CCL3	PIM3	ITGAL	IGLL5	IL1B	MARCH1	LGALS3	ALDH2	RGS18	HBB	CLEC4E	NKG7	GZMA	KCTD12	RP11-1143G	CARHSP1	OGFRL1	MARCKS	BCL2A1	CDC42EP3	PTGER2	LILRA5	EEF1G	OFD1	FAM26F
14	LGALS2	PILRA	TMEM154	GIMAP5	LGALS3	CDKN1A	CD79A	HLA-DRB5	SMIM14	BACH1	RP11-290F2	ISG15	CD83	SUMF2	TXK	IRF8	CD27	DPYSL2	ASGR1	SUMF2	PIM3	MIR24-2	IGSF6	CDC42EP3	RGS18	CARHSP1	RBP7	PIM2	GZMA	GPR183
15	HOPX	CPVL	DUSP2	APOBEC3A	PIM3	RNASE6	CLIC3	IFI30	PMAIP1	TUBB4B	MEF2C	DUSP6	BCL2A1	DDX39B	CMC1	TNFSF10	RUNX3	SAR1A	IFI44L	WTAP	AC092580.4	TCL1A	CPVL	RGCC	IGSF6	TUBA1B	IL1B	G0S2	C10orf118	RETN
16	PILRA	LGALS2	KLRD1	RGS1	BCL2A1	CD68	CLDND1	CRTAP	PDE4B	LILRA5	APOBEC3A	SERPINA1	IRS2	RGCC	CCL5	CMC1	PRF1	C1orf56	SGK1	TRA2A	PLAUR	CCL3	LRRC25	KLRF1	ALDH2	CLEC4E	GZMK	CCL4	MARCH1	MEF2C
17	NR4A2	FPR1	CD79A	OFD1	CLEC4E	HLA-DQB1	HIST1H1D	HLA-DQB1	PPP3CA	PTGER4	FAM26F	LY6E	MT2A	SGK1	GIMAP5	LRRC25	CST7	TXN	MX1	PPP1CB	GZMK	C19orf38	B4GALT1	GPR183	MANF	CD79A	IFI44	TXK	CPVL	PDE4B
18	CMC1	LILRB2	APOL6	RETN	CD68	CLEC4A	HIST1H1C	RHOC	RHOB	AC092580.4	CLEC4E	BLVRA	IFITM3	IL1B	HOPX	MAFB	FGFBP2	S100A12	MNDA	RAP2B	IFI44	PLAUR	LILRB2	PHACTR1	LPAR6	OGFRL1	CDK2AP2	PRF1	IFI44L	ALOX5AP
19	C5AR1	LILRA5	CDKN1A	CD83	OAS1	MGST1	PDE4B	MIR24-2	GPR183	RP11-1143G	CLEC4A	APOBEC3G	PHACTR1	PPBP	KLRF1	TMEM176B	APOBEC3G	KLRD1	RGS1	IGJ	GNLY	CDC42EP3	LGALS2	WARS	HIGD1A	IRS2	HMGB2	CD7	RETN	GZMB
20	CPPED1	CD14	CD83	CCR7	IER3	IER3	IRS2	QKI	FAM26F	PHACTR1	GCA	IRF7	RUNX3	MDM4	FCGR3A	PILRA	PYHIN1	HIST1H4C	DPYSL2	MARCKS	CLIC3	PLBD1	BCL2A1	MAFB	LEF1	PLBD1	RUNX3	CD27	GZMK	CD74
21	ASGR1	CD68	CD79B	BANK1	RETN	SPINT2	GPR183	APOL6	IGJ	GPR183	RBP7	LST1	CD68	PTGER4	GZMM	CD83	LINC00152	MEF2C	IFI27	G0S2	MX1	CCL4	PILRA	RETN	IFITM3	FAM26F	IFI6	C1orf56	CD83	RBM6
22	CPVL	CFD	LYAR	NR4A2	BID	ASGR1	CMC1	SPN	HLA-DRB5	TMEM107	MNDA	ABI3	LGALS3	NT5C3A	PIM2	IFITM3	GZMM	GZMH	GPR183	CLIC3	IFI44L	CARHSP1	MAFB	HOPX	G0S2	SPINT2	PIM3	C12orf75	SGK1	PPP3CA
23	GNLY	ALDH2	FCGR3A	LRRC25	IGSF6	PLBD1	PPBP	LGALS2	NT5C3A	IFI30	TMEM176B	CFD	SCO2	HLA-DQA2	DUSP2	CPVL	SPON2	GZMB	CLEC4A	HBB	S100A12	RBP7	TMEM176B	PTGER2	PLBD1	IL8	ALOX5AP	HLA-DQA2	HLA-DRB5	NASP
24	TUBB4B	LGALS3	APMAP	TMEM176B	PILRA	HCK	CARHSP1	FAM26F	PARP14	RHOB	CRTAP	AIF1	SGK1	OFD1	PRF1	LILRB2	CMC1	GPR183	HIST1H1D	IRF8	CDA	RAP2B	IFI30	APOL6	BID	MS4A1	MX1	PYHIN1	IL1B	OFD1
25	TGFBI	DUSP6	GNLY	IFRD1	IFITM3	BID	APOL6	CTNNB1	MARCKS	RBP7	CDA	TXN	B4GALT1	TMED4	GNLY	PLBD1	CTSW	STMN1	LAP3	TNFAIP2	S100A8	VCAN	LILRA5	CLDND1	PLAUR	ITGB7	MACF1	GZMM	A1BG	HLA-DRB5
26	TNFAIP2	SERPINA1	RGS18	TCL1A	BLVRA	ABI3	IGLL5	G0S2	BCL2A1	CDK2AP2	AIF1	UBE2L6	LY6E	G0S2	NKG7	LEF1	C12orf75	IGJ	EIF2AK2	MIR24-2	PDE4B	CLEC4A	HCK	ALDH2	WARS	WARS	DPYSL2	CST7	LPAR6	PARP14
27	PLBD1	IFITM3	SYNE2	SPINT2	AC092580.4	SGK1	TCL1A	LILRB2	SAMD9L	IRS2	TNFSF10	B4GALT1	CARHSP1	HNRNPH1	CD247	FPR1	CD7	DUT	CLIC3	LILRA5	IRF7	PHACTR1	CPPED1	GNLY	GIMAP5	PIM2	SPN	MIR24-2	PTGER2	EEF1G
28	IGSF6	LRRC25	IFITM3	PIM3	S100A9	CRTAP	OFD1	RGCC	OFD1	HIST1H1D	CD79A	MT2A	BLVRA	TRA2A	MDM4	CCR7	KLRD1	CLEC4A	CLDND1	STX7	ISG15	HLA-DQA1	SPINT2	KLRD1	DPYSL2	RHOB	QKI	HIST1H4C	XAF1	NT5C3A
29	MGST1	MARCKS	MARCKS	CD79A	GPR183	CD74	C10orf118	CD74	SPINT2	APOBEC3A	RETN	CDKN1A	PLBD1	HIST1H4C	TMED4	LILRA5	CD247	RP11-290F2	STAT1	GPR183	PGD	CD8A	HLA-DQB1	TUBB4B	LGALS2	CDA	LILRB2	PMAIP1	PRF1	HLA-DQA2

### Sheet: Table S3b
tableS3b
	Cmp. 1	Cmp. 2	Cmp. 3	Cmp. 4	Cmp. 5	Cmp. 6	Cmp. 7	Cmp. 8	Cmp. 9	Cmp. 10	Cmp. 11	Cmp. 12	Cmp. 13	Cmp. 14	Cmp. 15	Cmp. 16	Cmp. 17	Cmp. 18	Cmp. 19	Cmp. 20	Cmp. 21	Cmp. 22	Cmp. 23	Cmp. 24	Cmp. 25	Cmp. 26	Cmp. 27	Cmp. 28	Cmp. 29	Cmp. 30
0	CD27	RGS1	IRF8	SPON2	LRRK2	LRRK2	AC092580.4	PLBD1	TCL1A	CPPED1	PHACTR1	HIST1H1D	IER3	LPAR6	STMN1	GZMH	PHACTR1	TUBB4B	FCGR3A	HIST1H1D	CCL3	APOBEC3A	SPON2	RHOB	TCL1A	PHACTR1	CLEC4E	IFI27	IGJ	IGLL5
1	GIMAP5	CLDND1	IRF7	FGFBP2	DPYSL2	MX2	EEF1G	RBP7	PHACTR1	ALDH2	MIR24-2	HIST1H1E	DUSP6	PTGER2	HIST1H4C	CD8A	MAFB	HIST1H1E	MS4A7	RGS18	CCL4	ISG15	CLIC3	LRRK2	CD79B	CDKN1A	IER3	IFI6	MANF	IGJ
2	CLDND1	CD27	IGJ	GZMB	TMEM107	IFI44	HBB	CDA	LPAR6	CLEC4E	RGS1	SYNE2	CCL3	AC092580.4	TUBB	FGFBP2	B4GALT1	DDX39B	RP11-290F2	STMN1	IL1B	MX1	KLRF1	ASGR1	CD79A	BANK1	CLEC4A	ISG15	CD27	MANF
3	RGS1	GZMK	STMN1	PRF1	OGFRL1	MX1	PTGER2	CLEC4E	AC092580.4	RETN	NR4A2	DDX39B	KCTD12	GZMA	TUBA1B	NKG7	IFI30	IFI30	LRRC25	GZMK	IL8	IFI44	PRF1	CDA	MS4A1	MGST1	SGK1	IFITM3	VIMP	CD27
4	MX1	CLIC3	CLIC3	GZMH	CRTAP	SAMD9L	LPAR6	S100A12	PTGER2	CDKN1A	CD83	HIST1H1C	TMEM107	HOPX	HIST1H1D	CCL5	CDKN1A	HIST1H1D	RHOC	HIST1H1E	IER3	MX2	GZMB	IRS2	SMIM14	SGK1	TMEM154	IFI44L	PIM2	VIMP
5	GZMK	CARHSP1	HIGD1A	CLIC3	QKI	IFI44L	MANF	S100A8	HLA-DQA2	TMEM176B	IFI30	PYHIN1	OGFRL1	GZMB	TUBB4B	CCL4	CPPED1	B4GALT1	PILRA	HIST1H1C	CD83	IFITM3	FGFBP2	C5AR1	MEF2C	MAFB	C5AR1	APOBEC3A	CD79A	ITGB7
6	PIM2	CD8A	C12orf75	NKG7	TNFAIP2	RHOB	APOBEC3A	MGST1	IER3	HBB	IFRD1	MACF1	IL1B	KLRF1	DUT	CD8B	CD83	ALDH2	ABI3	PTGER2	BCL2A1	IFI44L	GNLY	APOBEC3A	IGLL5	CD8A	CDC42EP3	EPSTI1	ITGB7	HIST1H1C
7	SAMD9L	LEF1	ALOX5AP	GNLY	BACH1	ISG15	GIMAP5	S100A9	RGCC	TNFSF10	PLAUR	EPB41	CCL4	MANF	CARHSP1	GZMB	CTNNB1	LILRB2	LST1	CD8A	MARCKS	OAS1	HOPX	MNDA	STX7	TMEM176B	PHACTR1	MT2A	RNASE6	PIM2
8	LEF1	CD8B	GZMB	CCL4	RHOB	IRS2	IGSF6	IL8	PTGER4	RGS18	IL8	ITGAL	BACH1	LINC00152	NASP	CST7	C1orf56	PTGER4	LILRB2	DDX39B	PMAIP1	TNFSF10	NKG7	RGS1	HIST1H1C	OAS1	STMN1	MX1	HIST1H1C	WARS
9	APOBEC3G	CCR7	C10orf118	CD247	KCTD12	TMEM107	CLEC4E	GCA	TGFBI	RGS1	DUSP2	RUNX3	LRRK2	GZMK	HMGB2	PRF1	TNFAIP2	TMEM176B	HCK	LPAR6	PTGER4	SAMD9L	KLRD1	CLEC4E	CD74	CPPED1	BACH1	IFI44	WARS	HIST1H1D
10	ITGB7	GIMAP5	VIMP	FCGR3A	MAP3K1	APOL6	MNDA	IER3	GZMB	TMEM154	CCL4	C10orf118	CDC42EP3	KLRD1	HIST1H1C	C12orf75	MIR24-2	PLBD1	BID	SYNE2	TNFAIP2	IFI6	CD247	S100A8	HLA-DQB1	BLVRA	MS4A7	OAS1	APOBEC3G	CLIC3
11	CARHSP1	MS4A1	TGFBI	ITGB7	DUSP6	PARP14	TNFSF10	PGD	ALDH2	IFI44L	AC092580.4	TXK	DPYSL2	GNLY	HIST1H1E	GZMA	IRF8	TGFBI	BCL2A1	TUBB4B	LPAR6	LAP3	CST7	TMEM154	IRF8	RGS18	OGFRL1	LY6E	HIST1H4C	HIST1H4C
12	SAMD9	SAMD9L	OFD1	CST7	MARCH1	RGS1	MARCKS	CDC42EP3	CPVL	OAS1	GZMK	APOL6	CRTAP	CST7	C12orf75	SPON2	CRTAP	MAFB	WARS	MANF	PHACTR1	IFI35	CTSW	CLEC4A	FAM26F	IFI44L	DUSP6	TNFSF10	TXN	HIST1H1E
13	OAS1	ITGAL	RNASE6	PYHIN1	APOL6	XAF1	IFITM3	MNDA	IFI30	PYHIN1	CDKN1A	CMC1	APOL6	PRF1	IRF8	PYHIN1	IRS2	C5AR1	IFI30	TUBA1B	IGSF6	EPSTI1	APMAP	RGS18	MARCH1	RGS1	PILRA	PLSCR1	APOBEC3C	OAS1
14	IFI44L	CD79A	A1BG	KLRF1	TMEM154	EIF2AK2	TMEM176B	IRS2	LYAR	TNFAIP2	CCL3	CLDND1	MGST1	C12orf75	TXN	KLRD1	PLAUR	PTGER2	LILRA5	AC092580.4	RETN	XAF1	FCGR3A	RP11-1143G	NT5C3A	APOBEC3A	LPAR6	BLVRA	IRF7	HIGD1A
15	XAF1	MX1	CDK2AP2	LPAR6	MIR24-2	SAMD9	IL1B	VCAN	ITGAL	XAF1	RGCC	SAMD9	QKI	PYHIN1	IGJ	LINC00152	TGFBI	BACH1	FAM26F	NASP	TMEM107	IRF7	GZMA	GCA	RBM6	RUNX3	ASGR1	MNDA	MEF2C	TXK
16	EIF2AK2	BANK1	SPINT2	C12orf75	RP11-1143G	NT5C3A	CDC42EP3	CD14	IGSF6	LPAR6	PLBD1	CLIC3	MIR24-2	NKG7	IRF7	APOBEC3G	C5AR1	IFRD1	AIF1	LYAR	RGS1	MARCKS	CCL4	RBP7	IFI44L	IL1B	TNFSF10	LAP3	LINC00152	CDK2AP2
17	CCR7	CD79B	TXN	HOPX	HBB	IRF7	ABI3	LRRK2	FGFBP2	LGALS2	CMC1	PARP14	MARCH1	ALOX5AP	TCL1A	ITGB7	RHOB	CD8A	MAFB	APOBEC3G	CPVL	PLSCR1	GZMH	S100A12	RNASE6	CD14	CD8A	IGSF6	OAS1	IFI35
18	IRF7	EPB41	GPR183	ITGAL	WARS	TRIM22	CPVL	FPR1	LINC00152	SYNE2	MX2	RBM6	MAFB	CCL5	HLA-DQA1	ITGAL	ALDH2	CPPED1	CD68	TUBB	LRRC25	APOL6	PYHIN1	RP11-290F2	XAF1	CD8B	CPVL	TNFSF13B	TMED4	TMED4
19	NT5C3A	HIST1H1C	MANF	KLRD1	IFRD1	CLDND1	CDK2AP2	C19orf38	SYNE2	DPYSL2	GPR183	KLRD1	VCAN	CCL4	PHACTR1	GZMM	LGALS2	XAF1	C19orf38	CCL5	ABI3	WARS	CD7	DPYSL2	CARHSP1	PDE4B	LGALS2	IRF7	SAR1A	RGS18
20	HBB	SAMD9	TCL1A	SPN	MEF2C	MS4A1	FPR1	PLAUR	PYHIN1	ASGR1	SGK1	STX7	MAP3K1	GZMH	CDK2AP2	AC092580.4	LILRB2	PLAUR	SERPINA1	EPB41	HCK	MT2A	RHOC	MT2A	HIST1H1D	IRF8	MAFB	XAF1	IFI35	PHACTR1
21	BANK1	APOBEC3G	B4GALT1	GZMA	MARCKS	MAP3K1	ASGR1	ASGR1	GZMA	EPSTI1	GIMAP5	HBB	TGFBI	TUBB4B	CD74	CTSW	APOBEC3A	HLA-DRB5	CFD	RGS1	MANF	PARP14	TXK	PTGER4	STMN1	IFI6	IFI27	MX2	CLDND1	CD79A
22	CD79B	PYHIN1	RGS1	APMAP	VCAN	CDC42EP3	AIF1	RNASE6	LGALS3	LRRC25	RHOB	MAP3K1	RP11-1143G	B4GALT1	RGS1	APMAP	TMEM176B	TNFAIP2	LYN	HIST1H4C	DUSP2	EIF2AK2	GZMM	MEF2C	SAMD9L	CCL3	PLAUR	FPR1	HBB	RNASE6
23	MS4A1	NT5C3A	ALDH2	CTSW	LPAR6	RBP7	SERPINA1	ALOX5AP	GZMH	TXK	TMEM107	OFD1	MNDA	PPP3CA	LAP3	SYNE2	LILRA5	CLEC4E	SPN	PTGER4	CLEC4A	STAT1	ABI3	ITGAL	PMAIP1	RABGAP1L	PTGER4	S100A8	C12orf75	C10orf118
24	IFI44	OFD1	TUBA1B	CDK2AP2	PARP14	GZMK	CD14	RP11-1143G	SPN	SAMD9	KLRD1	PPP3CA	GCA	IRF8	HLA-DRB5	GNLY	CPVL	NR4A2	IFITM3	CD8B	PTGER2	BLVRA	APOBEC3G	LPAR6	HLA-DQA1	CD68	FGFBP2	LILRB2	HIST1H1E	AC092580.4
25	EEF1G	HIST1H1D	DPYSL2	ABI3	CLEC4A	HBB	CD68	CLEC4A	C12orf75	STX7	IRS2	KLRF1	RGS18	PMAIP1	HLA-DQB1	ABI3	LRRC25	PARP14	OAS1	PYHIN1	FAM26F	RABGAP1L	C12orf75	HBB	PARP14	PPP3CA	CDA	STAT1	SAMD9L	LINC00152
26	ISG15	PMAIP1	PIM3	APOBEC3C	ITGAL	PYHIN1	GCA	BCL2A1	LGALS2	IFI44	CCL5	BACH1	CLEC4A	LYAR	RNASE6	APOBEC3C	CDC42SE1	PIM3	C5AR1	CD247	PILRA	LY6E	SPN	CD8A	MDM4	HIGD1A	GZMH	CD14	TMEM154	SAR1A
27	NASP	EIF2AK2	TUBB	LINC00152	LYN	STAT1	G0S2	TNFSF13B	HIST1H1D	SAMD9L	STMN1	GNLY	WARS	FGFBP2	CD83	SPN	DUSP6	APOBEC3A	CPPED1	SAMD9	CMC1	SCO2	ITGB7	MARCH1	IER3	IRF7	RGS1	MARCKS	HIST1H1D	GIMAP5
28	MX2	ITGB7	CD74	APOL6	RGS1	CD79A	PILRA	C5AR1	APOL6	EPB41	CST7	RAP2B	RAP2B	CLEC4E	LINC00152	HOPX	WARS	HIST1H1C	APOBEC3A	TMEM107	HLA-DQA1	UBE2L6	CDK2AP2	OGFRL1	PDE4B	MT2A	FAM26F	KCTD12	CLEC4E	CD8A
29	NMI	TCL1A	SMIM14	ALOX5AP	STX7	BANK1	HIGD1A	TMEM176B	CCL4	MX1	APMAP	CCL5	STX7	DUSP2	CD79A	CDK2AP2	HCK	FPR1	TUBA1B	XAF1	PYHIN1	TNFSF13B	ALOX5AP	IFITM3	PTGER4	GZMB	C19orf38	S100A9	NT5C3A	RGS1
