## Supplementary material for "Integrative, high-resolution analysis of single cell gene expression across experimental conditions with PARAFAC2-RISE": Table S5

### Sheet: Sheet 1
tableS4
Chen et al.
Low-resolution marker genes
Monocytes	Dendritic cells	B cells	T helpers	T cells	Natural killer cells
CD14	LAD1	MS4A1	TNF	CD27	NKG7
CD33	LAMP3	CD19	TNFRSF18	CD69	GNLY
LYZ	TSPAN13	CD79A	IFNG	CD2	PRF1
FCER1G	CLIC2		IL2RA	CD3D	FCGR3A
LGALS3	FLT3		BATF	CXCR3	NCAM1
CSF1R				CCL5	TYROBP
ITGAX				IL7R
ITGAM				CXCL5
CD86				GZMK
HLA-DRB1
High-resolution marker genes
B cells	B Memory	B Naïve	Basophils	DCs	Eosinophils	Gamma T Cells	Macrophages	Mast Cells	Megakaryocytes	Monocytes	Myeloid Suppressors	NKT	Neutrophils	NK	Nuocytes	Plasma Cells	Plasmacytoid DCs	T Cells	Cytotoxic T	Follicular T	Helper T	Memory T
PXK	BACH2	SIK1	NPL	ZBTB46	CSF2	S100B	CD68	SLC29A1	PLK3	APOBEC3A	S100A4	IL12RB2	CSF3R	NKG7	IL1RL1	MZB1	BST2	TRBC2	TRAC	IKZF2	CCR4	CCR7
MS4A1	IL7	SLC12A1	WRN	LAMP3	EPX	TUBB	FCGR1	KIT	PROX1	LYZ	S100A9	NCAM1	LY6G	GNLY	ICOS	IGHG1	CLEC4C	CD3D	CD8A	FOXP3	CD4	CD2
CD19	NMBR	SELL	NFIL3	CXCR1	SIGLEC8	TRGJP2	NAAA	LTC4S	SYP	CD14	ICAM1	GATA3	S100A8	KLRD1	IL17RB	SPAG4	MAP3K2	CD3G	GZMB	CCR4	IL13	PTPRC
CD74	MS4A1	RALGPS2	TEC	ITGAM	CCL5	STMN1	JAML	TPSAB1	TSPAN9	CFP	S100A8	CD44	TREM1	KLRF1	IL7R	TGM5	KLK1	CD3E	CD2	ENTPD1	CD28	CD28
CD79A	MBL2	PTPRCAP	OTUB2	FCER1A	IKZF2	TRGV9	TYROBP	IL1RL1	RGS18	HLA-DRA	ITGAM	IL2RB	IL1R2	NCR1	CRLF2	SIK1	CMAH	LTB	CD27	IL2RA	CD3G	LEF1
BANK1	LY86	PSG2	FAR2	IL6	CPA3	CCL5	LYZ2	HDC	GATA2	S100A9	LY6G	CXCR4	CFP	DOCK2	ARG1	RPL3P7	TRADD	IL7R	CD5	ITGAE	IL2	S100A8
PTPRC	NPIB15	P2RX5	CCL4	ITGAX	PRPG2	HMGB2	H2-DMA	TPSB2	VWF	S100A8	GR1	SLAMF7	ADAM8	GZMA	GATA3	RGS13	LILRA4	LEF1	CD27	TNFRSF4	CCR6	GIMAP4
CR2										CSF3R										CTLA4
Perez et al.
Low-resolution marker genes
B	CM	NK	PB	Prolif	T4	T8	cDC	nCM	pDC
B memory, b naïve	Same as high-resolution	NK Bright and NK Dim	B plasma	Prolift	T4 Naïve, T4 Reg, T4 EM, Null	T8 Naïve, T8 GZMK, T8 GZMH	cDC1 and cDC2	Same as high-resolution	Same as high-resolution
High-resolution marker genes
CM	cDC1	cDC2	nCM	pDC	B Naive	B Memory	B Plasma	T4 Naive	T4 Reg	T4 EM	T8 Naive	T8 GZMK	T8 GZMH	NK Bright	NK Dim	Prolif	Null
CD14LYZ	LGALGS2	HLA-DQA1	FCGR3A	SERPINF1	TCL1A	BANK1	IGJ	CCD7	ITGB1	IL7R	CD8A	GZMK	GZMH	GNLY	NKG7	STMN1	RGS18
S100A8	MS4A6A	HLA-DQA2		LILRA	MS4A1		CD79A	MAL		RTKN1	CD8B	GNLY
S100A9		HLA-DMB		IRF8			MZB1	LEF1
IL8
